# Comparative microbiome analyses reveal differences between wild populations and captive groups of the Montseny Brook Newt (*Calotriton arnoldi*)

**DOI:** 10.1101/2025.06.18.660306

**Authors:** Sergi A. Tulloch Jiménez, Maria Estarellas, Dean C. Adams, Anthony Bonacolta, Viviana Pagone, Daniel Fernández-Guiberteau, Fèlix Amat, Albert Montori, Francesc Carbonell, Elena Obon, Mónica Alonso, Marta Santmartín, Josep Xarles, Rosa Marsol, Daniel Guinart, Sònia Solórzano, Adrián Talavera, Bernat Burriel-Carranza, Elena Bosch, Javier del Campo, Salvador Carranza

**Affiliations:** Institut de Biologia Evolutiva (CSIC-Universitat Pompeu Fabra), Pg. Marítim de la Barceloneta, 37 49, 08003 Barcelona, Catalonia, Spain; Department of Ecology, Evolution and Organismal Biology, Iowa State University, USA; Department of Marine Biology and Ecology, Rosenstiel School of Marine, Atmospheric and Earth Science, University of Miami, Miami, Florida, 33149 USA; CREAC - Centre de Recerca i Educació Ambiental de Calafell (GRENP-Ajuntament de Calafell), Spain; Àrea d’Herpetologia, BiBIO, Museu de Granollers – Ciències Naturals. Palaudàries 102, Granollers 08402, Spain; Àrea de Gestió Ambiental Servei de Fauna i Flora (Centre de Fauna de Torreferrussa), Spain; Zoo de Barcelona, Spain; Àrea de Gestió Ambiental Servei de Fauna i Flora (Centre de Fauna del Pont de Suert), Spain; Servei de Gestió de Parcs Naturals, Diputació de Barcelona, Spain; Museu de Ciències Naturals de Barcelona, P° Picasso s/n, Parc Ciutadella, 08003, Barcelona, Spain; Institute of Evolutionary Biology (UPF-CSIC), Department of Medicine and Life Sciences, Universitat Pompeu Fabra, Barcelona 08003, Spain

**Keywords:** microbiome, captivity, amphibians, conservation, reintroduction, newts

## Abstract

The Montseny brook newt, *Calotriton arnoldi*, is a Critically Endangered amphibian species endemic to the Montseny Massif in Catalonia, Northeastern Spain. Due to population declines and threats to its natural habitat, an *ex-situ* breeding program was initiated in 2007. A key goal of the program is to ensure the survival of captive-bred individuals after reintroduction, which in amphibians heavily relies on the specimens’ microbiome being capable of protecting them from environmental microorganisms, especially considering the global Chytridiomycosis pandemic caused by the fungi *Batrachochytrium dendrobatidis* (*Bd*) and *Batrachochytrium salamandrivorans* (*Bsal*). This study aims to characterize the microbiome of wild and captive specimens of *Calotriton arnoldi*, to identify differences in microbiome composition, and to determine their potential impact on captive-bred individuals upon reintroduction. Up to 7,438 ASVs (Amplicon Sequence Variants) were identified from 138 samples from 21 and 61 wild and captive-bred individuals, respectively. Results indicate that wild populations from different subspecies have significantly different microbiome composition, as do wild and captive-bred groups from the same subspecies.

Additionally, dissimilarities in microbiome variability were only found within each subspecies, between wild and captive-bred groups. In terms of composition, certain bacteria were identified as potential markers for both wild and captive environments. Enhancing microbiome variability might improve the survival prospects of reintroduced specimens. Thus, exposing captive specimens to a more natural environment while in captivity or a soft-release procedure could potentially mitigate the absence of exposure to other bacteria and potential pathogens from their native environment.
