## Supplementary Table 2 for "Comparative microbiome analyses reveal differences between wild populations and captive groups of the Montseny Brook Newt (*Calotriton arnoldi*)"

### Sheet: C. a. laietanus analyses
Model:	lm.rrpp(Y.red~Location+Groups, iter = 9999, SS.type = "II")
Analysis of Variance, using Residual Randomization
Permutation procedure	Randomization of null model residuals
Number of permutations	10000
Estimation method	Ordinary Least Squares
Sums of Squares and Cross-products	Type II
Effect sizes (Z) based on F distributions
	Df	SS	MS	Rsq	F	Z	Pr(>F)
Location	3	88992	29663.9	0.10604	3.6928	5.8451	1e-04 ***
Groups	3	33665	11221.8	0.04012	1.397	1.9052	0.0264 *
Residuals	81	650661	8032.9	0.77532
Total	87	839215
							Signif. codes: 0 ‘***’ 0.001 ‘**’ 0.01 ‘*’ 0.05 ‘.’ 0.1 ‘ ’ 1
	Groups:	W. MONTSENY F0	W. PONT DE SUERT F1	W. PONT DE SUERT F2	W. TORREFERRUSSA F0F1	W. TORREFERRUSSA F2	W. BARCELONA ZOO F1	W. BARCELONA ZOO F2
	RRPP permutations:	10000
	LS means:
	Pairwise distances between means, plus statistics
Group 1	Group 2	d	UCL (95%)	Z	Pr < d
W. MONTSENY	W. PONT DE SUERT F1	81.7091	40.0465	3.71007	0.0001
W. MONTSENY	W. PONT DE SUERT F2	80.8039	56.9238	2.91083	0.0011
W. MONTSENY	W. TORREFERRUSSA F0F1	68.6483	34.5856	3.63847	0.0001
W. MONTSENY	W. TORREFERRUSSA F2	98.3516	71.1087	2.82551	0.0015
W. MONTSENY	W. BARCELONA ZOO F1	90.8367	43.1176	3.81903	0.0001
W. MONTSENY	W. BARCELONA ZOO F2	93.097	62.8073	3.04752	0.0006
W. PONT DE SUERT F1	W. PONT DE SUERT F2	31.8835	61.2634	-3.00855	0.9967
W. TORREFERRUSSA F0F1	W. TORREFERRUSSA F2	73.4266	72.1926	1.76085	0.0438
W. BARCELONA ZOO F1	W. BARCELONA ZOO F2	57.8918	67.7572	0.747671	0.2166
	Observed variances by group
W. MONTSENY	16109.3
W. PONT DE SUERT F1	3180.36
W. PONT DE SUERT F2	2484.45
W. TORREFERRUSSA F0F1	1941.03
W. TORREFERRUSSA F2	3769
W. BARCELONA ZOO F1	4882.26
W. BARCELONA ZOO F2	3927.78
	Pairwise distances between variances, plus statistics
Group 1	Group 2	d	UCL (95%)	Z	Pr < d
W. MONTSENY	W. PONT DE SUERT F1	12928.9	4785.84	3.80729	0.0001
W. MONTSENY	W. PONT DE SUERT F2	13624.9	6303.52	3.21989	0.0004
W. MONTSENY	W. TORREFERRUSSA F0F1	14168.3	4249.78	4.55849	0.0001
W. MONTSENY	W. TORREFERRUSSA F2	12340.3	7357.26	2.64609	0.0041
W. MONTSENY	W. BARCELONA ZOO F1	11227	5177.2	3.24459	0.0002
W. MONTSENY	W. BARCELONA ZOO F2	12181.5	6780.74	2.76076	0.002
W. PONT DE SUERT F1	W. PONT DE SUERT F2	695.907	7108.01	-1.12343	0.8486
W. TORREFERRUSSA F0F1	W. TORREFERRUSSA F2	1827.98	7670.68	-0.462322	0.676
W. BARCELONA ZOO F1	W. BARCELONA ZOO F2	954.476	7703.16	-0.972455	0.8162

### Sheet: C. a. arnoldi analyses
Model:	lm.rrpp(Y.red~Location+Groups, iter = 9999, SS.type = "II")
Analysis of Variance, using Residual Randomization
Permutation procedure	Randomization of null model residuals
Number of permutations	10000
Estimation method	Ordinary Least Squares
Sums of Squares and Cross-products	Type II
Effect sizes (Z) based on F distributions
	Df	SS	MS	Rsq	F	Z	Pr(>F)
Location	2	60842	30421.2	0.21601	7.2004	4.0966	0.0001 ***
Groups	1	26469	26469.2	0.09398	6.265	6.4011	0.0001 ***
Residuals	46	194347	4224.9	0.69001
Total	49	281659
							Signif. codes: 0 ‘***’ 0.001 ‘**’ 0.01 ‘*’ 0.05 ‘.’ 0.1 ‘ ’ 1
	Groups:	E. MONTSENY F0	E. TORREFERRUSSA F0F1	E. TORREFERRUSSA F2	E. BARCELONA ZOO F1F2
	RRPP permutations:	10000
	LS means:
	Pairwise distances between means, plus statistics
Group 1	Group 2	d	UCL (95%)	Z	Pr < d
E. MONTSENY F0	E. TORREFERRUSSA F0F1	66.8926	36.9935	3.90367	0.0001
E. MONTSENY F0	E. TORREFERRUSSA F2	87.5327	45.5697	4.98989	0.0001
E. MONTSENY F0	E. BARCELONA ZOO F1F2	79.8907	40.5109	5.14853	0.0001
E. TORREFERRUSSA F0F1	E. TORREFERRUSSA F2	68.0596	40.6909	3.6701	0.0001
	Observed variances by group
E. MONTSENY F0	9884.48
E. TORREFERRUSSA F0F1	1456.7
E. TORREFERRUSSA F2	2546.71
E. BARCELONA ZOO F1F2	3832.9
	Pairwise distances between variances, plus statistics
Group 1	Group 2	d	UCL (95%)	Z	Pr < d
E. MONTSENY F0	E. TORREFERRUSSA F0F1	8427.78	2995.43	4.0091	0.0001*
E. MONTSENY F0	E. TORREFERRUSSA F2	7337.77	3756.46	3.00705	0.0002*
E. MONTSENY F0	E. BARCELONA ZOO F1F2	6051.59	3356.58	2.81847	0.0004*
E. TORREFERRUSSA F0F1	E. TORREFERRUSSA F2	1090.01	3226.33	-0.0775907	0.5472
