## Supplementary Table 4 for "Comparative microbiome analyses reveal differences between wild populations and captive groups of the Montseny Brook Newt (*Calotriton arnoldi*)"

### Sheet: Core bacteria (0.001 & 75%)
W. PONT DE SUERT F2	W. PONT DE SUERT F1	W. BARCELONA ZOO F2	W. BARCELONA ZOO F1	W. TORREFERRUSSA F2	W. TORREFERRUSSA F0F1	W. MONTSENY	E. MONTSENY	E. TORREFERRUSSA F0F1	E. TORREFERRUSSA F2	E. BARCELONA ZOO F1F2
ASV 2	ASV 2	ASV 1	ASV 7	ASV 3	ASV 1	ASV 6	ASV 8	ASV 4	ASV 8	ASV 7
ASV 8	ASV 8	ASV 3	ASV 8	ASV 8	ASV 7	ASV 8	ASV 14	ASV 7	ASV 14	ASV 8
ASV 9	ASV 9	ASV 7	ASV 11	ASV 9	ASV 12	ASV 14	ASV 17	ASV 8	ASV 15	ASV 12
ASV 14	ASV 16	ASV 8	ASV 14	ASV 12	ASV 242	ASV 17	ASV 18	ASV 14	ASV 17	ASV 14
ASV 16	ASV 17	ASV 11	ASV 17	ASV 14		ASV 18	ASV 26	ASV 17	ASV 18	ASV 17
ASV 17	ASV 25	ASV 12	ASV 18	ASV 17		ASV 26	ASV 28	ASV 19	ASV 19	ASV 18
ASV 18	ASV 39	ASV 14	ASV 23	ASV 18		ASV 28	ASV 43	ASV 23	ASV 23	ASV 25
ASV 25	ASV 42	ASV 17	ASV 26	ASV 25		ASV 29	ASV 44	ASV 27	ASV 26	ASV 26
ASV 26	ASV 47	ASV 18	ASV 28	ASV 26		ASV 33	ASV 45	ASV 32	ASV 27	ASV 27
ASV 28	ASV 62	ASV 23	ASV 32	ASV 27		ASV 43	ASV 48	ASV 35	ASV 28	ASV 28
ASV 32	ASV 63	ASV 26	ASV 37	ASV 28		ASV 45	ASV 51	ASV 36	ASV 32	ASV 32
ASV 38	ASV 71	ASV 28	ASV 43	ASV 32		ASV 46	ASV 53	ASV 38	ASV 38	ASV 37
ASV 39	ASV 96	ASV 32	ASV 44	ASV 35		ASV 50	ASV 59	ASV 55	ASV 41	ASV 43
ASV 44	ASV 103	ASV 38	ASV 45	ASV 38		ASV 57	ASV 66	ASV 73	ASV 43	ASV 44
ASV 45	ASV 129	ASV 42	ASV 47	ASV 42					ASV 44	ASV 45
ASV 47	ASV 261	ASV 43	ASV 48	ASV 43					ASV 45	ASV 48
ASV 51		ASV 44	ASV 53	ASV 44					ASV 49	ASV 51
ASV 62		ASV 45	ASV 55	ASV 45					ASV 56	ASV 53
ASV 63		ASV 47	ASV 69	ASV 47					ASV 59	ASV 54
ASV 91		ASV 48	ASV 77	ASV 48					ASV 64	ASV 59
ASV 96		ASV 51	ASV 79	ASV 51					ASV 66	ASV 60
ASV 103		ASV 53	ASV 94	ASV 53					ASV 76	ASV 66
ASV 129		ASV 54	ASV 108	ASV 54					ASV 86	ASV 69
ASV 198		ASV 55		ASV 59					ASV 91	ASV 73
ASV 261		ASV 59		ASV 60					ASV 92	ASV 75
		ASV 60		ASV 62					ASV 107	ASV 79
		ASV 66		ASV 66					ASV 125	ASV 81
		ASV 69		ASV 69					ASV 138	ASV 84
		ASV 75		ASV 79					ASV 139	ASV 85
		ASV 77		ASV 91					ASV 143	ASV 91
		ASV 79		ASV 96					ASV 155	ASV 103
		ASV 81		ASV 110					ASV 162	ASV 104
		ASV 85		ASV 127					ASV 167	ASV 134
		ASV 95		ASV 131					ASV 171	ASV 140
		ASV 97		ASV 141					ASV 183	ASV 162
		ASV 99		ASV 142					ASV 186	ASV 284
		ASV 104		ASV 154					ASV 191
		ASV 127		ASV 164					ASV 196
		ASV 146		ASV 192					ASV 223
		ASV 164		ASV 223					ASV 224
		ASV 169		ASV 229					ASV 258
		ASV 172		ASV 234					ASV 277
		ASV 174		ASV 257					ASV 290
		ASV 198		ASV 669					ASV 306
		ASV 211		ASV 695					ASV 307
		ASV 214		ASV 711					ASV 359
		ASV 215		ASV 712					ASV 388
		ASV 225		ASV 788					ASV 392
		ASV 263							ASV 401
		ASV 648							ASV 421
									ASV 432
									ASV 514
									ASV 622
